# A functional genomic approach to identify reference genes for human pancreatic beta cell real-time quantitative RT-PCR analysis

**DOI:** 10.1101/2021.04.14.439798

**Authors:** Maria Inês Alvelos, Florian Szymczak, Ângela Castela, Sandra Marín-Cañas, Bianca Marmontel de Souza, Ioannis Gkantounas, Maikel Colli, Federica Fantuzzi, Cristina Cosentino, Mariana Igoillo-Esteve, Lorella Marselli, Piero Marchetti, Miriam Cnop, Décio L. Eizirik

**Affiliations:** ULB Center for Diabetes Research, Medical Faculty, Université Libre de Bruxelles, Brussels (ULB) B-1070, Belgium; Department of Clinical and Experimental Medicine, Islet Cell Laboratory, University of Pisa, Pisa, Italy; Division of Endocrinology, Erasmus Hospital, Université Libre de Bruxelles, Brussels, Belgium; Welbio, Medical Faculty, Université Libre de Bruxelles, Brussels (ULB) B-1070, Belgium; Indiana Biosciences Research Institute, Indianapolis, IN, USA

**Keywords:** Reference genes, beta cells, diabetes, RNA-sequencing, quantitative real-time PCR

## Abstract

Exposure of human pancreatic beta cells to pro-inflammatory cytokines or metabolic stressors is used to model events related to type 1 and type 2 diabetes, respectively. Quantitative real-time PCR is commonly used to quantify changes in gene expression. The selection of the most adequate reference gene(s) for gene expression normalization is an important pre-requisite to obtain accurate and reliable results. There are no universally applicable reference genes, and the human beta cell expression of commonly used reference genes can be altered by different stressors. Here we aimed to identify the most stably expressed genes in human beta cells to normalize quantitative real-time PCR gene expression.

We used comprehensive RNA-sequencing data from the human pancreatic beta cell line EndoC-βH1, human islets exposed to cytokines or the free fatty acid palmitate in order to identify the most stably expressed genes. Genes were filtered based on their level of significance (adjusted P-value >0.05), fold-change (|fold-change| <1.5) and a coefficient of variation <10%. Candidate reference genes were validated by quantitative real-time PCR in independent samples.

We identified a total of 264 genes stably expressed in EndoC-βH1 cells and human islets following cytokine- or palmitate-induced stress, displaying a low coefficient of variation. Validation by quantitative real-time PCR of the top five genes *ARF1*, *CWC15*, *RAB7A*, *SIAH1* and *VAPA* corroborated their expression stability under most of the tested conditions. Further validation in independent samples indicated that the geometric mean of *ACTB* and *VAPA* expression can be used as a reliable normalizing factor in human beta cells.
