## Supplemental Table 1 for "A functional genomic approach to identify reference genes for human pancreatic beta cell real-time quantitative RT-PCR analysis"

### Sheet: qRT-PCR primers
Supplementary Table 1
Gene	Primer sequence (5' -> 3')	Direction	Supplier	Application
ACTB	AAATCTGGCACCACACCTTC	Forward	Eurogentec	Standard Curve
	CCGATCCACACGGAGTACTT	Reverse	Eurogentec	Standard Curve
ARF1	CACCATAGGCTTCAACGTGGAAAC	Forward	Eurogentec	Standard Curve
	CCAGCTTGTCTGTGATCTCG	Reverse	Eurogentec	Standard Curve
CWC15	AGTGGTAATGGCGTCTGTATGAT	Forward	Eurogentec	Standard Curve
	AAGAGGAGGTTGTATGTTCTCGG	Reverse	Eurogentec	Standard Curve
GAPDH	CTGAGAACGGGAAGCTTGTC	Forward	Eurogentec	Standard Curve
	AGGTCAGGTCCACCACTGAC	Reverse	Eurogentec	Standard Curve
RAB7A	ATCCTGGGAGATTCTGGAGTCG	Forward	Eurogentec	Standard Curve
	CGAGGTCAATCTTGTTTCCCAAC	Reverse	Eurogentec	Standard Curve
SIAH1	TTCAATGTCAGAGTGGCCATC	Forward	Eurogentec	Standard Curve
	CTCACAGAGCTCTTCATGGTC	Reverse	Eurogentec	Standard Curve
VAPA	CAGATATGGAAGCTGTGTGGAA	Forward	Eurogentec	Standard Curve
	AAGGAAGAGGACTGGTGACATTA	Reverse	Eurogentec	Standard Curve
ACTB	CTGTACGCCAACACAGTGCT	Forward	Eurogentec	qRT-PCR
	GCTCAGGAGGAGCAATGATC	Reverse	Eurogentec	qRT-PCR
ARF1	TACTTCCAGAACACACAAGGCC	Forward	Eurogentec	qRT-PCR
	CACACGCTCTCTGTCATTGCTG	Reverse	Eurogentec	qRT-PCR
CWC15	CGGACCTCGGCCAGTCATAA	Forward	Eurogentec	qRT-PCR
	CTTCCACCTCTGGCAGGTTC	Reverse	Eurogentec	qRT-PCR
GAPDH	CAGCCTCAAGATCATCAGCA	Forward	Eurogentec	qRT-PCR
	TGTGGTCATGAGTCCTTCCA	Reverse	Eurogentec	qRT-PCR
HLA-ABC	GAGAACGGGAAGGAGACGC	Forward	Eurogentec	qRT-PCR
	CATCTCAGGGTGAGGGGCT	Reverse	Eurogentec	qRT-PCR
IRF1	CATTCACACAGGCCGATACA	Forward	Eurogentec	qRT-PCR
	TGGTCTTTCACCTCCTCGATAT	Reverse	Eurogentec	qRT-PCR
RAB7A	TAGGAGCTGACTTTCTGACCAAG	Forward	Eurogentec	qRT-PCR
	CTGCTGTGTCCCATATCTGCATT	Reverse	Eurogentec	qRT-PCR
SIAH1	CCAAAGCTCACATGTTGTCC	Forward	Eurogentec	qRT-PCR
	GAATTAGCCACTTTCTCCATAGCC	Reverse	Eurogentec	qRT-PCR
VAPA	TACCGAAACAAGGAAACTAATGGAA	Forward	Eurogentec	qRT-PCR
	GCCTTAAACCTTCATCTCTCAGGT	Reverse	Eurogentec	qRT-PCR

### Sheet: siRNAs
siRNAs
	Distributor	Sequence
siCTL	Qiagen, Venlo, Netherlands	Allstars Negative Control siRNA, sequence not provided
Human siIRF1	Qiagen, Venlo, Netherlands	5’- CAAGCATGGCTGGGACATCAA -3’
