## Supplemental Table 2 for "A functional genomic approach to identify reference genes for human pancreatic beta cell real-time quantitative RT-PCR analysis"

### Sheet: SupTable.02
Gene symbol	Ensembl ID	Gene type	EndoC_IFNa_2h_CV	EndoC_IFNa_8h_CV	EndoC_IFNa_24h_CV	HI_IFNa_2h_CV	HI_IFNa_8h_CV	HI_IFNa_18h_CV	HI_Palmitate_48h_CV	HI_IL1B.IFNg_48h	EndoC_IL1B.IFNg_48h	Mean_CV	EndoC_IFNa_2h_TPM	EndoC_IFNa_8h_TPM	EndoC_IFNa_24h_TPM	HI_IFNa_2h_TPM	HI_IFNa_8h_TPM	HI_IFNa_18h_TPM	HI_Palmitate_48h_TPM	HI_IL1B.IFNg_48h_TPM	EndoC_IL1B.IFNg_48h_TPM	Mean_TPM
ADD1	ENSG00000087274	protein_coding	0.067	0.096	0.057	0.14	0.129	0.131	0.067	0.092	0.077	0.095	88.227	88.972	91.566	48.757	51.232	51.846	57.535	72.671	91.146	71.328
ADIPOR1	ENSG00000159346	protein_coding	0.069	0.05	0.051	0.139	0.135	0.117	0.053	0.086	0.065	0.085	108.792	101.637	99.338	94.616	99.663	97.664	58.85	83.297	152.924	99.642
AIMP1	ENSG00000164022	protein_coding	0.06	0.11	0.05	0.069	0.079	0.111	0.095	0.111	0.045	0.081	43.237	40.816	41.089	34.296	34.087	36.356	33.873	37.317	30.399	36.83
AK3	ENSG00000147853	protein_coding	0.111	0.049	0.085	0.092	0.103	0.103	0.09	0.147	0.076	0.095	77.387	76.05	68.106	71.035	73.684	67.578	61.364	60.226	98.534	72.663
API5	ENSG00000166181	protein_coding	0.152	0.034	0.04	0.135	0.111	0.124	0.081	0.11	0.039	0.092	130.249	138.103	135.329	65.649	70.324	64.97	73.588	71.585	124.155	97.106
AQR	ENSG00000021776	protein_coding	0.131	0.083	0.037	0.141	0.148	0.13	0.044	0.101	0.072	0.099	17.456	19.496	18.514	11.319	12.263	11.912	9.838	13.705	17.596	14.678
ARID1B	ENSG00000049618	protein_coding	0.031	0.13	0.065	0.123	0.123	0.176	0.055	0.132	0.059	0.099	19.158	19.7	21.168	12.183	13.677	13.587	15.032	25.594	26.609	18.523
ARMH3	ENSG00000120029	protein_coding	0.117	0.052	0.067	0.138	0.076	0.17	0.069	0.114	0.032	0.093	18.546	20.765	21.947	11.399	13.951	13.891	12.696	13.369	21.552	16.457
ATF1	ENSG00000123268	protein_coding	0.057	0.045	0.059	0.117	0.146	0.112	0.063	0.103	0.071	0.086	26.814	32.013	34.284	24.153	28.522	29.726	28.389	27.36	36.934	29.799
ATMIN	ENSG00000166454	protein_coding	0.084	0.111	0.083	0.153	0.16	0.099	0.054	0.105	0.039	0.099	33.066	34.678	35.547	22.854	25.435	25.022	22.525	29.427	45.9	30.495
ATPAF1	ENSG00000123472	protein_coding	0.051	0.077	0.062	0.126	0.114	0.063	0.1	0.109	0.057	0.084	44.433	44.56	46.496	38.504	40.367	42.032	32.383	45.556	53.297	43.07
ATXN7L3B	ENSG00000253719	protein_coding	0.085	0.091	0.06	0.106	0.11	0.085	0.104	0.131	0.106	0.098	74.506	73.975	84.287	30.844	31.159	32.583	29.435	30.766	74.307	51.318
B4GALT3	ENSG00000158850	protein_coding	0.082	0.113	0.069	0.11	0.15	0.108	0.104	0.108	0.052	0.1	31.721	33.451	35.203	27.033	28.624	29.357	29.382	40.275	55.011	34.451
BABAM1	ENSG00000105393	protein_coding	0.059	0.071	0.069	0.106	0.196	0.153	0.051	0.114	0.059	0.098	60.841	60.798	57.342	34.808	35.763	34.673	35.422	40.808	77.883	48.704
BCAS2	ENSG00000116752	protein_coding	0.056	0.077	0.043	0.159	0.195	0.121	0.072	0.071	0.052	0.094	88.293	91.275	89.019	51.324	51.458	52.837	51.662	50.445	67.481	65.977
BSDC1	ENSG00000160058	protein_coding	0.08	0.091	0.09	0.148	0.148	0.095	0.049	0.114	0.052	0.096	36.056	29.394	37.164	31.801	32.092	35.457	31.964	41.109	48.217	35.917
BTBD10	ENSG00000148925	protein_coding	0.141	0.057	0.048	0.134	0.164	0.137	0.053	0.101	0.05	0.098	31.375	35.871	35.441	24.134	26.57	26.135	24.408	25.616	38.073	29.736
CASC4	ENSG00000166734	protein_coding	0.097	0.069	0.048	0.13	0.125	0.132	0.057	0.13	0.054	0.094	75.949	82.334	79.362	90.29	96.622	89.256	71.9	95.289	105.532	87.393
CCDC47	ENSG00000108588	protein_coding	0.092	0.086	0.048	0.101	0.088	0.12	0.036	0.077	0.177	0.092	118.707	115.776	113.891	86.981	90.535	84.309	81.298	87.883	119.84	99.913
CDC123	ENSG00000151465	protein_coding	0.081	0.099	0.031	0.155	0.206	0.115	0.067	0.07	0.055	0.098	52.231	54.036	53.825	41.83	45.062	43.095	47.138	43.198	41.688	46.9
CHTOP	ENSG00000160679	protein_coding	0.066	0.082	0.059	0.107	0.156	0.157	0.058	0.087	0.091	0.096	62.088	59.59	62.981	34.319	38.064	38.342	33.292	46.168	62.125	48.552
COIL	ENSG00000121058	protein_coding	0.084	0.052	0.061	0.155	0.204	0.108	0.055	0.088	0.084	0.099	33.395	34.443	34.549	9.519	10.397	10.571	12.367	11.941	25.475	20.295
COPS5	ENSG00000121022	protein_coding	0.104	0.066	0.058	0.119	0.181	0.118	0.078	0.066	0.084	0.097	96.014	103.699	105.902	49.794	57.316	58.4	60.921	48.314	91.079	74.604
COQ5	ENSG00000110871	protein_coding	0.081	0.047	0.044	0.153	0.156	0.13	0.058	0.046	0.086	0.089	40.72	43.132	43.082	27.345	30.067	32.037	22.512	26.994	41.498	34.154
CPT2	ENSG00000157184	protein_coding	0.069	0.074	0.055	0.182	0.196	0.128	0.052	0.1	0.036	0.099	23.936	20.786	21.588	16.384	15.752	15.966	13.093	18.35	28.237	19.344
CRNKL1	ENSG00000101343	protein_coding	0.07	0.046	0.06	0.122	0.105	0.131	0.1	0.127	0.063	0.092	42.868	40.88	40.907	15.861	17.152	17.125	12.114	18.268	40.183	27.262
CSNK1D	ENSG00000141551	protein_coding	0.146	0.093	0.084	0.117	0.142	0.109	0.092	0.052	0.063	0.1	116.757	117.76	142.736	54.661	53.933	57.983	65.382	92.386	192.693	99.366
CTCF	ENSG00000102974	protein_coding	0.049	0.091	0.054	0.172	0.117	0.154	0.052	0.1	0.114	0.1	33.069	35.127	35.639	16.556	17.797	17.993	17.12	24.18	44.397	26.875
CUL3	ENSG00000036257	protein_coding	0.038	0.093	0.045	0.143	0.132	0.137	0.069	0.09	0.106	0.095	59.967	63.769	64.103	41.623	44.053	43.585	40.237	50.115	72.659	53.346
CWC15	ENSG00000150316	protein_coding	0.076	0.064	0.054	0.084	0.181	0.096	0.084	0.055	0.051	0.083	95.302	95.067	96.744	36.451	38.803	38.686	55.361	38.537	64.724	62.186
CXorf40B	ENSG00000197021	protein_coding	0.085	0.072	0.103	0.089	0.143	0.108	0.119	0.088	0.044	0.095	30.877	26.741	28.169	15.191	15.108	15.241	16.802	16.852	33.36	22.038
CYP20A1	ENSG00000119004	protein_coding	0.079	0.07	0.09	0.129	0.222	0.073	0.072	0.068	0.069	0.097	20.759	19.874	16.995	10.686	11.724	10.957	11.955	11.462	19.007	14.824
DAP3	ENSG00000132676	protein_coding	0.065	0.058	0.077	0.129	0.139	0.117	0.075	0.109	0.04	0.09	79.483	84.266	84.282	59.998	60.524	59.199	71.838	69.95	81.052	72.288
DCAF12	ENSG00000198876	protein_coding	0.138	0.038	0.043	0.108	0.161	0.115	0.063	0.1	0.113	0.098	57.098	59.778	64.553	29.525	33.748	31.091	23.851	31.468	75.445	45.173
DCTN6	ENSG00000104671	protein_coding	0.057	0.073	0.037	0.071	0.107	0.07	0.072	0.09	0.053	0.07	79.335	76.215	65.737	70.358	72.15	66.69	72.183	54.564	52.967	67.8
DDX50	ENSG00000107625	protein_coding	0.09	0.11	0.047	0.135	0.128	0.058	0.086	0.076	0.141	0.097	37.868	40.121	40.572	25.741	27.465	28.324	28.928	26.456	29.817	31.699
DIABLO	ENSG00000184047	protein_coding	0.079	0.09	0.066	0.125	0.148	0.104	0.098	0.106	0.053	0.097	96.703	104.626	101.481	48.885	51.833	50.325	38.906	41.298	93.659	69.746
DMWD	ENSG00000185800	protein_coding	0.113	0.062	0.08	0.128	0.134	0.141	0.076	0.109	0.053	0.1	27.071	21.897	23.327	7.301	7.468	8.343	9.815	16.478	39.223	17.88
DNAJA2	ENSG00000069345	protein_coding	0.058	0.036	0.052	0.091	0.197	0.097	0.069	0.154	0.08	0.093	50.266	52.431	50.741	35.157	39.477	37.597	32.306	45.316	57.115	44.49
DNAJC19	ENSG00000205981	protein_coding	0.091	0.105	0.072	0.092	0.146	0.137	0.062	0.12	0.045	0.097	63.316	67.387	64.615	41.147	40.75	41.631	55.314	44.464	43.177	51.311
DNAJC8	ENSG00000126698	protein_coding	0.051	0.082	0.057	0.128	0.165	0.109	0.062	0.084	0.089	0.092	109.207	111.848	112.973	52.634	54.924	53.859	52.308	56.888	108.132	79.197
DPM1	ENSG00000000419	protein_coding	0.06	0.107	0.076	0.078	0.223	0.124	0.076	0.087	0.044	0.097	99.763	91.092	92.79	36.164	36.597	34.9	47.279	36.896	78.943	61.603
EAPP	ENSG00000129518	protein_coding	0.059	0.064	0.072	0.094	0.119	0.106	0.063	0.091	0.066	0.082	50.272	44.429	43.858	40.007	41.107	42.204	39.281	35.779	37.52	41.606
EBNA1BP2	ENSG00000117395	protein_coding	0.065	0.067	0.06	0.077	0.246	0.12	0.063	0.098	0.035	0.092	57.532	63.505	53.513	35.479	39.346	35.193	41.79	40.831	46.536	45.969
EIF2B4	ENSG00000115211	protein_coding	0.076	0.104	0.077	0.114	0.201	0.113	0.091	0.087	0.034	0.1	24.981	28.904	29.297	16.942	17.638	19.712	17.739	26.495	40.561	24.697
EPC1	ENSG00000120616	protein_coding	0.093	0.087	0.123	0.102	0.101	0.149	0.066	0.066	0.113	0.1	14.795	13.76	14.054	13.14	13.848	14.775	15.997	17.852	15.22	14.827
EXOC4	ENSG00000131558	protein_coding	0.188	0.122	0.061	0.096	0.074	0.089	0.111	0.1	0.056	0.1	43.39	39.343	46.134	24.671	25.099	25.555	19.758	23.167	45.899	32.557
FAM120B	ENSG00000112584	protein_coding	0.11	0.077	0.035	0.163	0.122	0.141	0.077	0.112	0.056	0.099	17.952	18.084	19.914	11.905	12.145	12.712	10.322	15.64	22.107	15.642
FIBP	ENSG00000172500	protein_coding	0.113	0.052	0.06	0.102	0.12	0.131	0.104	0.128	0.081	0.099	67.944	70.197	62.427	34.881	35.903	33.562	27.75	34.978	85.735	50.375
FKBP3	ENSG00000100442	protein_coding	0.062	0.047	0.04	0.131	0.116	0.144	0.073	0.149	0.105	0.096	114.352	116.638	122.688	56.811	58.36	59.051	68.319	57.638	89.114	82.552
FKBP8	ENSG00000105701	protein_coding	0.07	0.083	0.082	0.084	0.133	0.126	0.121	0.122	0.05	0.097	67.01	63.313	66.099	102.538	104.567	101.397	103.877	113.763	121.065	93.737
FUNDC1	ENSG00000069509	protein_coding	0.069	0.039	0.087	0.129	0.147	0.116	0.123	0.063	0.06	0.093	82.277	88.97	93.651	31.022	33.498	32.634	25.753	24.313	69.583	53.522
GGNBP2	ENSG00000278311	protein_coding	0.042	0.082	0.074	0.203	0.145	0.135	0.055	0.068	0.09	0.099	73.664	66.829	69.643	34.242	34.406	36.245	36.526	46.338	64.227	51.347
GLE1	ENSG00000119392	protein_coding	0.104	0.05	0.052	0.136	0.127	0.112	0.066	0.093	0.107	0.094	24.353	26.497	26.68	11.57	13.126	13.622	12.313	15.205	30.389	19.306
GNL2	ENSG00000134697	protein_coding	0.053	0.076	0.079	0.147	0.164	0.155	0.067	0.069	0.074	0.098	38.345	40.585	40.687	23.156	24.869	23.95	21.008	25.264	38.967	30.759
GOLGA5	ENSG00000066455	protein_coding	0.049	0.064	0.068	0.132	0.103	0.116	0.09	0.129	0.118	0.097	25.135	24.452	25.706	28.11	29.435	29.616	30.343	35.247	29.406	28.606
GOLPH3	ENSG00000113384	protein_coding	0.051	0.059	0.063	0.136	0.165	0.088	0.072	0.167	0.069	0.097	80.487	86.863	94.876	103.792	112.508	111.704	77.626	112.944	121.13	100.214
GPBP1L1	ENSG00000159592	protein_coding	0.072	0.07	0.108	0.15	0.092	0.103	0.105	0.088	0.11	0.1	74.652	76.752	95.855	62.921	70.153	74.92	84.376	79.508	73.96	77.011
HARS	ENSG00000170445	protein_coding	0.088	0.037	0.024	0.139	0.177	0.126	0.08	0.137	0.052	0.096	47.595	51.377	45.319	21.126	22.712	21.065	23.256	30.819	55.129	35.378
HDAC3	ENSG00000171720	protein_coding	0.05	0.07	0.043	0.145	0.171	0.121	0.067	0.097	0.075	0.093	63.68	59.095	65.551	23.983	23.584	25.022	30.165	31.911	75.082	44.23
INTS5	ENSG00000185085	protein_coding	0.087	0.03	0.075	0.129	0.19	0.152	0.033	0.062	0.087	0.094	11.272	12.26	12.544	11.365	11.319	12.333	8.202	13.805	21.118	12.691
KAT5	ENSG00000172977	protein_coding	0.069	0.037	0.068	0.105	0.085	0.121	0.116	0.098	0.086	0.087	40.343	38.801	39.337	24.697	26.068	26.468	30.498	32.985	43.994	33.688
KDF1	ENSG00000175707	protein_coding	0.069	0.111	0.058	0.153	0.147	0.127	0.113	0.081	0.029	0.099	16.423	15.91	17.207	12.533	13.835	15.172	10.136	16.865	29.122	16.356
KTN1	ENSG00000126777	protein_coding	0.059	0.045	0.037	0.121	0.135	0.114	0.076	0.084	0.059	0.081	98.014	103.497	108.838	64.843	65.167	68.591	105.266	92.896	98.648	89.529
LAMTOR3	ENSG00000109270	protein_coding	0.05	0.118	0.056	0.147	0.101	0.11	0.089	0.111	0.092	0.097	87.972	90.572	100.598	75.512	79.742	75.471	69.038	70.207	91.315	82.27
LRRC41	ENSG00000132128	protein_coding	0.069	0.085	0.131	0.128	0.13	0.107	0.063	0.066	0.051	0.092	31.793	34.666	35.18	34.178	34.614	37.844	26.333	44.517	49.548	36.519
LRRC47	ENSG00000130764	protein_coding	0.039	0.127	0.089	0.152	0.13	0.16	0.086	0.061	0.022	0.096	27.729	26.888	32.086	15.234	16.511	17.469	14.676	24.298	43.259	24.239
MANBAL	ENSG00000101363	protein_coding	0.059	0.072	0.027	0.122	0.204	0.144	0.04	0.087	0.076	0.092	82.856	75.111	86.889	45.351	49.745	49.328	34.825	45.298	88.083	61.943
MAP3K7	ENSG00000135341	protein_coding	0.108	0.121	0.044	0.14	0.11	0.148	0.068	0.089	0.074	0.1	23.711	26.329	28.36	14.398	15.458	15.252	15.237	19.791	28.289	20.758
MCTS1	ENSG00000232119	protein_coding	0.117	0.084	0.098	0.077	0.113	0.082	0.118	0.108	0.097	0.099	35.605	34.622	34.998	34.585	34.439	34.45	27.658	32.231	38.545	34.126
MED20	ENSG00000124641	protein_coding	0.066	0.069	0.064	0.123	0.172	0.113	0.087	0.117	0.057	0.096	27.235	26.766	28.918	15.304	15.228	15.806	11.789	13.088	24.649	19.865
MED4	ENSG00000136146	protein_coding	0.091	0.105	0.067	0.104	0.141	0.081	0.047	0.103	0.119	0.095	118.506	114.623	118.369	46.073	47.36	47.533	43.752	43.506	83.799	73.725
MFF	ENSG00000168958	protein_coding	0.041	0.141	0.06	0.102	0.182	0.114	0.068	0.133	0.046	0.099	64.443	63.832	69.053	51.795	52.584	51.105	52.725	52.968	68.103	58.512
MFN2	ENSG00000116688	protein_coding	0.173	0.083	0.038	0.143	0.113	0.124	0.081	0.107	0.042	0.1	40.378	43.782	40.611	25.686	29.099	27.811	23.881	35.233	56.198	35.853
MKRN2	ENSG00000075975	protein_coding	0.064	0.071	0.056	0.164	0.127	0.115	0.072	0.128	0.075	0.097	22.642	22.839	23.323	14.989	15.403	16.809	14.166	17.323	24.784	19.142
MLF2	ENSG00000089693	protein_coding	0.089	0.045	0.057	0.104	0.123	0.13	0.144	0.101	0.046	0.093	96.583	88.221	95.278	82.604	87.818	84.069	65.201	118.512	180.397	99.854
MNAT1	ENSG00000020426	protein_coding	0.066	0.079	0.116	0.109	0.124	0.14	0.136	0.055	0.078	0.1	51.935	57.98	51.524	16.077	17.898	16.886	18.141	17.611	47.956	32.89
MRFAP1L1	ENSG00000178988	protein_coding	0.05	0.075	0.077	0.144	0.126	0.092	0.08	0.12	0.029	0.088	99.762	99.136	111.351	52.266	53.063	55.507	46.746	52.986	104.256	75.008
MRPL47	ENSG00000136522	protein_coding	0.06	0.081	0.043	0.123	0.202	0.135	0.069	0.102	0.052	0.096	90.18	93.901	82.629	39.258	42.665	40.088	42.565	30.604	55.087	57.442
MRPS21	ENSG00000266472	protein_coding	0.051	0.064	0.046	0.113	0.127	0.157	0.071	0.144	0.088	0.096	106.944	100.349	102.404	43.786	43.286	41.966	52.137	40.486	73.945	67.256
MRPS22	ENSG00000175110	protein_coding	0.05	0.062	0.045	0.111	0.198	0.142	0.079	0.13	0.078	0.099	47.618	48.561	47.673	33.586	36.745	36.78	33.714	34.195	41.845	40.08
MSL1	ENSG00000188895	protein_coding	0.07	0.069	0.068	0.201	0.114	0.153	0.08	0.108	0.037	0.1	71.402	82.118	92.664	29.565	33.265	37.207	53.08	62.214	99.937	62.384
MTX2	ENSG00000128654	protein_coding	0.061	0.065	0.03	0.126	0.158	0.127	0.107	0.096	0.075	0.094	96.681	108.972	100.662	52.482	56.505	58.935	48.778	47.96	70.3	71.253
MYNN	ENSG00000085274	protein_coding	0.107	0.061	0.075	0.094	0.135	0.087	0.033	0.108	0.029	0.081	22.108	21.013	21.453	12.659	13.508	14.373	10.904	12.913	18.934	16.429
NCBP2	ENSG00000114503	protein_coding	0.069	0.118	0.047	0.162	0.194	0.118	0.056	0.046	0.071	0.098	79.466	81.156	85.312	44.705	45.57	47.174	44.593	55.925	71.911	61.757
NDUFA8	ENSG00000119421	protein_coding	0.055	0.052	0.032	0.154	0.203	0.148	0.09	0.121	0.036	0.099	91.857	99.355	100.282	64.624	67.361	68.305	60.097	49.373	79.877	75.681
NOL7	ENSG00000225921	protein_coding	0.086	0.079	0.068	0.119	0.164	0.104	0.083	0.113	0.079	0.099	57.871	64.153	61.542	43.933	48.644	47.261	40.423	53.155	75.353	54.704
ODR4	ENSG00000157181	protein_coding	0.164	0.077	0.058	0.127	0.081	0.093	0.088	0.094	0.081	0.096	20.184	21.748	23.12	17.515	18.114	17.491	21.036	21.412	22.993	20.401
PARL	ENSG00000175193	protein_coding	0.102	0.097	0.064	0.103	0.192	0.053	0.09	0.083	0.05	0.093	46.696	45.025	42.259	36.768	35.937	32.52	24.34	29.285	47.716	37.838
PDCD6	ENSG00000249915	protein_coding	0.14	0.11	0.082	0.087	0.169	0.101	0.076	0.073	0.029	0.096	76.522	76.527	80.719	67.633	73.65	71.771	45.201	74.707	96.725	73.717
PDHB	ENSG00000168291	protein_coding	0.034	0.054	0.045	0.174	0.15	0.153	0.035	0.166	0.058	0.097	162.883	154.762	151.163	70.175	73.726	69.94	68.073	66.829	149.4	107.439
PDZD11	ENSG00000120509	protein_coding	0.058	0.086	0.061	0.108	0.129	0.134	0.115	0.148	0.04	0.098	74.74	78.59	74.858	37.175	38.301	36.79	34.22	29.404	59.584	51.518
PEX2	ENSG00000164751	protein_coding	0.052	0.051	0.063	0.12	0.156	0.141	0.065	0.102	0.056	0.09	88.597	89.304	83.891	73.69	72.648	74.011	74.484	56.522	58.631	74.642
PIGC	ENSG00000135845	protein_coding	0.058	0.076	0.052	0.17	0.164	0.124	0.077	0.11	0.056	0.099	51.265	47.472	50.54	26.902	25.31	26.31	26.506	23.584	51.642	36.615
PIGH	ENSG00000100564	protein_coding	0.068	0.105	0.104	0.111	0.112	0.112	0.126	0.076	0.077	0.099	27.62	28.721	30.494	21.955	22.178	22.877	21.337	24.32	40.037	26.615
POLDIP3	ENSG00000100227	protein_coding	0.058	0.051	0.053	0.122	0.102	0.158	0.074	0.124	0.053	0.088	32.089	35.445	36.102	28.562	31.868	34.67	21.711	37.896	40.842	33.243
PPP1R8	ENSG00000117751	protein_coding	0.126	0.076	0.071	0.142	0.151	0.114	0.054	0.09	0.08	0.1	49.991	51.124	54.512	26.046	28.272	28.692	28.625	26.058	48.585	37.989
PPP2R5C	ENSG00000078304	protein_coding	0.131	0.062	0.067	0.104	0.101	0.069	0.068	0.076	0.052	0.081	87.559	89.302	91.978	81.189	81.045	78.971	80.244	74.942	76.92	82.461
PPP6C	ENSG00000119414	protein_coding	0.084	0.069	0.03	0.151	0.139	0.123	0.045	0.091	0.053	0.087	52.859	49.928	50.983	39.666	40.894	39.939	35.866	38.561	57.238	45.104
PQBP1	ENSG00000102103	protein_coding	0.068	0.082	0.085	0.098	0.079	0.123	0.108	0.089	0.067	0.089	169.188	178.23	180.836	32.798	33.611	35.15	48.339	46.327	220.364	104.983
PRDM4	ENSG00000110851	protein_coding	0.086	0.082	0.081	0.205	0.089	0.116	0.059	0.083	0.058	0.095	34.77	30.195	32.385	15.149	17.041	16.573	17.133	21.102	35.778	24.458
PRKAG1	ENSG00000181929	protein_coding	0.074	0.032	0.073	0.084	0.153	0.152	0.051	0.11	0.048	0.086	67.105	68.593	63.945	45.989	51.685	50.489	42.613	39.033	59.791	54.36
PSMC5	ENSG00000087191	protein_coding	0.056	0.051	0.05	0.157	0.108	0.152	0.063	0.121	0.03	0.088	124.665	130.778	126.517	70.698	71.021	69.019	88.174	95.439	145.66	102.441
PSMD10	ENSG00000101843	protein_coding	0.041	0.051	0.1	0.14	0.099	0.108	0.094	0.087	0.062	0.087	79.073	80.688	78.293	52.218	57.614	55.203	53.344	47.505	69.865	63.756
PSMD4	ENSG00000159352	protein_coding	0.05	0.05	0.052	0.137	0.223	0.118	0.08	0.093	0.074	0.097	105.025	106.166	111.271	61.175	66.066	68.007	66.508	66.703	113.26	84.909
PSMG2	ENSG00000128789	protein_coding	0.068	0.134	0.069	0.112	0.164	0.099	0.068	0.084	0.068	0.096	136.481	149.721	143.002	65.666	74.365	67.898	65.729	60.407	90.296	94.841
RAB14	ENSG00000119396	protein_coding	0.093	0.091	0.047	0.18	0.1	0.148	0.049	0.082	0.086	0.097	82.254	91.329	94.419	64.67	70.579	72.3	51.037	74.131	106.686	78.601
RAB5A	ENSG00000144566	protein_coding	0.094	0.07	0.072	0.127	0.074	0.139	0.089	0.139	0.056	0.096	68.005	68.8	70.182	56.503	61.414	58.163	59.282	57.4	72.032	63.531
RAB6A	ENSG00000175582	protein_coding	0.078	0.081	0.05	0.143	0.171	0.119	0.055	0.083	0.054	0.093	75.837	80.654	82.141	98.07	99.516	99.75	76.86	102.629	91.549	89.667
RAE1	ENSG00000101146	protein_coding	0.08	0.077	0.047	0.114	0.169	0.13	0.089	0.118	0.075	0.1	72.469	74.348	80.17	16.642	17.914	17.097	16.741	18.436	65.264	42.12
RANBP9	ENSG00000010017	protein_coding	0.058	0.117	0.045	0.157	0.143	0.094	0.039	0.106	0.1	0.095	46.034	45.801	51.466	24.066	25.527	27.888	27.365	32.725	61.859	38.081
RCC1L	ENSG00000274523	protein_coding	0.061	0.069	0.059	0.108	0.183	0.1	0.044	0.103	0.091	0.091	24.307	24.381	24.876	20.1	21.635	22.52	14.955	24.942	36.573	23.81
RNF167	ENSG00000108523	protein_coding	0.062	0.074	0.019	0.107	0.153	0.137	0.081	0.166	0.063	0.096	82.887	84.854	88.4	62.492	64.416	62.713	62.873	77.605	99.366	76.178
RNPS1	ENSG00000205937	protein_coding	0.044	0.091	0.04	0.099	0.188	0.133	0.04	0.073	0.125	0.093	162.7	165.96	163.528	49.75	54.757	53.87	54.943	78.031	218.013	111.284
RPF1	ENSG00000117133	protein_coding	0.061	0.06	0.08	0.1	0.162	0.118	0.052	0.119	0.106	0.095	46.246	47.515	43.54	28.173	30.205	30.583	39.171	27.098	38.379	36.768
RTF2	ENSG00000022277	protein_coding	0.128	0.083	0.088	0.105	0.099	0.104	0.061	0.074	0.026	0.085	152.218	156.635	147.613	52.485	56.045	55.53	54.656	52.59	127.684	95.051
RXRB	ENSG00000204231	protein_coding	0.13	0.063	0.071	0.11	0.086	0.085	0.086	0.093	0.053	0.086	29.649	32.378	34.549	16.805	17.954	18.989	23.247	30.803	40.791	27.241
SDF2	ENSG00000132581	protein_coding	0.058	0.074	0.087	0.13	0.175	0.128	0.063	0.071	0.076	0.096	89.659	78.059	91.997	58.097	58.096	59.185	50.278	49.527	95.509	70.045
SEC23B	ENSG00000101310	protein_coding	0.116	0.047	0.08	0.099	0.095	0.127	0.131	0.112	0.036	0.094	96.805	119.574	110.862	68.106	76.404	67.527	50.583	72.596	111.776	86.026
SETD3	ENSG00000183576	protein_coding	0.09	0.106	0.054	0.142	0.181	0.073	0.059	0.079	0.111	0.099	31.326	33.178	32.865	28.583	30.766	30.688	33.515	31.814	32.212	31.661
SF3B2	ENSG00000087365	protein_coding	0.056	0.045	0.039	0.152	0.153	0.173	0.07	0.078	0.023	0.088	117.825	117.152	121.523	65.066	67.731	68.012	73.488	109.833	165.044	100.63
SIAH1	ENSG00000196470	protein_coding	0.078	0.092	0.056	0.13	0.131	0.062	0.088	0.076	0.044	0.084	36.105	32.606	33.306	24.047	25.486	26.354	23.037	28.659	37.932	29.726
SLC39A9	ENSG00000029364	protein_coding	0.09	0.057	0.072	0.143	0.121	0.123	0.075	0.082	0.091	0.095	73.344	69.153	70.869	44.525	44.663	43.303	31.854	40.715	96.543	57.219
SMAP1	ENSG00000112305	protein_coding	0.073	0.049	0.059	0.137	0.055	0.109	0.071	0.092	0.051	0.077	25.927	30.477	30.11	24.72	25.765	25.381	23.901	28.578	40.06	28.324
SMARCE1	ENSG00000073584	protein_coding	0.099	0.08	0.092	0.11	0.117	0.129	0.057	0.136	0.034	0.095	156.741	150.442	146.845	62.795	70.381	66.368	52.095	72.152	180.494	106.479
SMIM15	ENSG00000188725	protein_coding	0.071	0.092	0.028	0.141	0.147	0.094	0.042	0.102	0.088	0.089	87.171	83.068	85.495	58.323	60.094	59.192	46.595	61.8	86.058	69.755
SMIM7	ENSG00000214046	protein_coding	0.042	0.08	0.05	0.152	0.15	0.128	0.117	0.078	0.06	0.095	128.355	114.429	117.869	73.825	74.949	75.435	74.311	61.33	93.728	90.47
SMU1	ENSG00000122692	protein_coding	0.083	0.064	0.042	0.106	0.135	0.113	0.048	0.095	0.081	0.085	24.126	25.514	24.828	14.118	14.899	14.5	12.204	13.784	21.944	18.435
SND1	ENSG00000197157	protein_coding	0.07	0.057	0.039	0.088	0.109	0.138	0.087	0.14	0.045	0.086	96.199	94.356	102.452	87.165	93.081	87.87	79.756	94.895	137.386	97.018
SNRNP27	ENSG00000124380	protein_coding	0.051	0.037	0.07	0.143	0.118	0.153	0.123	0.138	0.063	0.1	100.454	105.09	103.36	51.544	54.101	52.377	75.95	51.571	71.346	73.977
SNRPB2	ENSG00000125870	protein_coding	0.064	0.052	0.035	0.065	0.245	0.13	0.062	0.16	0.07	0.098	230.884	253.353	241.232	46.151	52.825	49.164	65.67	46.539	138.121	124.882
SNX17	ENSG00000115234	protein_coding	0.046	0.062	0.054	0.13	0.122	0.136	0.062	0.11	0.109	0.092	47.906	52.141	47.676	44.117	45.539	46.161	37.237	51.124	68.396	48.922
SPTLC1	ENSG00000090054	protein_coding	0.09	0.076	0.064	0.108	0.103	0.105	0.081	0.065	0.094	0.087	80.457	81.276	82.09	58.258	64.863	61.055	49.105	54.513	79.483	67.9
SRP54	ENSG00000100883	protein_coding	0.086	0.049	0.092	0.138	0.088	0.1	0.128	0.108	0.036	0.092	95.18	103.701	103.632	60.744	69.883	65.948	67.081	73.086	92.468	81.303
SRP68	ENSG00000167881	protein_coding	0.035	0.067	0.059	0.147	0.146	0.11	0.083	0.067	0.04	0.084	38.659	46.607	44.373	37.486	39.639	42.321	29.634	46.621	50.125	41.718
SUMO3	ENSG00000184900	protein_coding	0.049	0.087	0.069	0.128	0.197	0.124	0.067	0.103	0.068	0.099	85.231	74.976	77.468	46.784	43.771	44.444	37.93	53.031	124.716	65.372
SUPT7L	ENSG00000119760	protein_coding	0.064	0.074	0.047	0.18	0.124	0.138	0.05	0.088	0.062	0.092	31.177	30.64	34.2	14.655	14.596	15.581	17.945	25.584	39.186	24.84
TADA3	ENSG00000171148	protein_coding	0.049	0.09	0.062	0.145	0.166	0.1	0.082	0.095	0.079	0.096	41.24	37.002	38.414	29.099	28.393	30.394	26.141	34.404	51.834	35.213
TAF7	ENSG00000178913	protein_coding	0.074	0.046	0.101	0.08	0.078	0.129	0.091	0.155	0.077	0.092	81.236	71.876	86.244	73.088	71.944	70.097	50.24	61.98	80.848	71.95
TASOR	ENSG00000163946	protein_coding	0.084	0.098	0.079	0.147	0.137	0.105	0.074	0.089	0.026	0.093	37.977	42.652	53.205	26.496	29.418	31.968	31.066	33.632	52.962	37.708
TIAL1	ENSG00000151923	protein_coding	0.057	0.108	0.068	0.143	0.115	0.085	0.104	0.085	0.078	0.094	37.066	38.739	44.12	31.905	34.724	36.009	47.674	72.464	51.772	43.83
TIPRL	ENSG00000143155	protein_coding	0.152	0.06	0.034	0.119	0.128	0.132	0.049	0.103	0.073	0.094	51.724	58.532	55.956	29.923	34.866	32.494	28.933	32.742	55.55	42.302
TMEM126A	ENSG00000171202	protein_coding	0.068	0.083	0.069	0.12	0.141	0.124	0.077	0.122	0.056	0.096	64.044	68.203	60.03	43.662	43.609	43.982	50.549	37.024	41.829	50.326
TMEM186	ENSG00000184857	protein_coding	0.074	0.09	0.05	0.173	0.149	0.075	0.118	0.118	0.052	0.1	28.12	27.756	30.527	8.049	7.507	8.48	8.386	9.405	30.407	17.626
TMEM248	ENSG00000106609	protein_coding	0.056	0.089	0.04	0.15	0.193	0.111	0.047	0.065	0.044	0.088	31.756	30.413	34.997	45.448	51.038	49.108	35.7	57.459	53.246	43.241
TMEM69	ENSG00000159596	protein_coding	0.047	0.099	0.067	0.147	0.148	0.064	0.079	0.078	0.068	0.089	40.387	37.867	43.102	21.058	19.76	20.566	24.686	22.73	39.466	29.958
TMX2	ENSG00000213593	protein_coding	0.046	0.091	0.034	0.101	0.119	0.084	0.075	0.103	0.123	0.086	91.889	90.962	91.199	64.052	68.061	63.485	50.039	69.468	94.821	75.997
TRAPPC11	ENSG00000168538	protein_coding	0.094	0.093	0.033	0.19	0.139	0.131	0.052	0.113	0.054	0.1	24.493	26.626	25.29	14.654	15.903	16.496	14.731	18.986	25.694	20.319
TRIM13	ENSG00000204977	protein_coding	0.084	0.08	0.053	0.104	0.131	0.091	0.135	0.074	0.086	0.093	31.99	29.623	30.395	18.711	19.195	20.636	18.616	18.799	28.972	24.104
TRIM4	ENSG00000146833	protein_coding	0.101	0.089	0.122	0.137	0.079	0.091	0.074	0.139	0.062	0.099	24.984	27.321	31.834	20.84	22.631	24.326	19.491	23.714	37.058	25.8
TSG101	ENSG00000074319	protein_coding	0.038	0.063	0.045	0.127	0.182	0.121	0.059	0.078	0.056	0.085	105.703	104.715	100.052	71.072	80.645	77.399	67.181	66.69	108.41	86.874
TTC1	ENSG00000113312	protein_coding	0.073	0.048	0.047	0.131	0.248	0.097	0.101	0.029	0.061	0.093	46.267	54.503	50.587	36.933	39.714	39.316	40.289	33.925	44.601	42.904
TXNL1	ENSG00000091164	protein_coding	0.052	0.099	0.064	0.117	0.18	0.067	0.118	0.09	0.08	0.096	55.11	66.709	67.322	57.784	64.721	64.072	61.833	61.904	69.953	63.268
UBAC2	ENSG00000134882	protein_coding	0.125	0.053	0.05	0.162	0.171	0.101	0.072	0.1	0.051	0.098	65.576	72.476	81.579	56.008	61.89	61.032	38.556	56.702	102.757	66.286
UBE2J1	ENSG00000198833	protein_coding	0.061	0.048	0.109	0.085	0.117	0.078	0.091	0.064	0.053	0.078	43.389	51.228	47.664	44.972	49.713	45.314	36.968	40.282	60.305	46.648
UBE2L3	ENSG00000185651	protein_coding	0.066	0.047	0.032	0.129	0.168	0.138	0.07	0.158	0.031	0.093	71.236	75.651	76.247	37.408	44.58	42.304	41.032	42.188	84.24	57.21
UBE2V2	ENSG00000169139	protein_coding	0.055	0.083	0.088	0.149	0.152	0.112	0.054	0.07	0.078	0.093	135.197	125.077	133.335	54.624	58.143	56.438	49.914	47.644	129.968	87.816
UBQLN1	ENSG00000135018	protein_coding	0.091	0.094	0.017	0.18	0.1	0.168	0.086	0.119	0.047	0.1	77.752	81.051	81.212	68.432	76.669	74.913	61.621	84.373	108.578	79.4
UCHL5	ENSG00000116750	protein_coding	0.141	0.08	0.057	0.109	0.156	0.058	0.053	0.088	0.13	0.097	53.122	58.041	56.7	27.661	29.488	27.239	28.963	27.358	48.102	39.63
UFM1	ENSG00000120686	protein_coding	0.105	0.047	0.081	0.118	0.123	0.095	0.099	0.068	0.069	0.089	78.621	78.581	85.077	54.368	57.089	56.222	68.964	67.162	68.889	68.33
UNK	ENSG00000132478	protein_coding	0.067	0.109	0.065	0.113	0.105	0.12	0.129	0.103	0.092	0.1	39.328	29.124	35.308	15.34	16.698	16.497	21.246	18.918	40.274	25.859
USP39	ENSG00000168883	protein_coding	0.078	0.11	0.063	0.142	0.126	0.107	0.063	0.092	0.094	0.097	45.462	45.806	50.416	24.416	26.88	26.7	19.71	26.971	54.07	35.603
USP47	ENSG00000170242	protein_coding	0.058	0.105	0.049	0.132	0.097	0.149	0.051	0.124	0.069	0.093	43.174	45.796	48.249	28.019	30.442	33.751	32.368	41.022	51.193	39.335
VIRMA	ENSG00000164944	protein_coding	0.046	0.067	0.06	0.164	0.117	0.112	0.084	0.097	0.089	0.093	29.132	28.777	31.165	17.448	18.037	18.882	15.96	18.245	29.306	22.995
VPS16	ENSG00000215305	protein_coding	0.06	0.076	0.055	0.13	0.17	0.123	0.085	0.146	0.051	0.1	41.201	38.231	42.434	10.175	10.082	10.513	14.622	20.802	56.517	27.175
VTA1	ENSG00000009844	protein_coding	0.084	0.052	0.037	0.113	0.207	0.138	0.044	0.085	0.059	0.091	83.111	87.146	87.744	39.602	45.477	44.872	33.914	39.2	91.94	61.445
WBP11	ENSG00000084463	protein_coding	0.13	0.076	0.041	0.159	0.121	0.122	0.096	0.066	0.05	0.096	73.131	73.399	76.361	32.465	33.64	33.543	40.892	38.66	74.765	52.984
WDR61	ENSG00000140395	protein_coding	0.037	0.055	0.055	0.136	0.102	0.143	0.052	0.135	0.126	0.093	74.242	77.321	70.211	43.741	44.245	41.54	43.534	35.575	51.23	53.515
WRNIP1	ENSG00000124535	protein_coding	0.057	0.073	0.031	0.126	0.13	0.139	0.067	0.075	0.107	0.089	68.228	65.476	70.97	32.791	35.761	36.531	35.625	40.767	89.872	52.891
ZC3H15	ENSG00000065548	protein_coding	0.08	0.067	0.052	0.128	0.134	0.089	0.038	0.093	0.067	0.083	76.722	81.439	80.139	46.502	49.85	51.067	44.929	58.577	73.047	62.475
ZCCHC3	ENSG00000247315	protein_coding	0.064	0.037	0.041	0.154	0.073	0.168	0.126	0.117	0.117	0.1	46.292	47.061	48.489	9.384	10.075	10.9	10.962	12.504	48.936	27.178
ZFR	ENSG00000056097	protein_coding	0.077	0.082	0.057	0.13	0.066	0.125	0.077	0.094	0.072	0.087	67.033	65.009	60.431	51.198	52.016	52.383	42	55.092	66.684	56.872
ZMAT2	ENSG00000146007	protein_coding	0.079	0.048	0.032	0.118	0.144	0.136	0.057	0.079	0.067	0.084	120.862	121.627	125.005	67.143	66.072	69.225	62.339	61.654	88.804	86.97
ZNF330	ENSG00000109445	protein_coding	0.109	0.041	0.071	0.124	0.149	0.092	0.068	0.1	0.028	0.087	58.291	57.118	59.593	34.271	33.53	34.587	45.16	34.385	40.493	44.159
ZNF830	ENSG00000198783	protein_coding	0.069	0.111	0.063	0.091	0.211	0.092	0.112	0.081	0.072	0.1	15.312	14.25	14.956	6.849	7.137	7.076	10.739	10.69	15.8	11.423
ACP1	ENSG00000143727	protein_coding	0.038	0.076	0.046	0.134	0.174	0.116	0.051	0.072	0.1	0.09	385.436	353.857	380.726	101.546	102.894	99.729	100.49	95.771	348.986	218.826
ANAPC16	ENSG00000166295	protein_coding	0.077	0.098	0.142	0.09	0.151	0.088	0.102	0.078	0.058	0.098	128.685	111.984	121.038	142.153	127.886	136.888	117.963	137.938	148.206	130.305
AP2M1	ENSG00000161203	protein_coding	0.049	0.106	0.041	0.149	0.119	0.134	0.083	0.117	0.054	0.095	124.809	122.49	130.522	96.578	98.197	97.149	95.921	127.415	191.661	120.527
ARCN1	ENSG00000095139	protein_coding	0.068	0.044	0.074	0.123	0.076	0.141	0.072	0.107	0.05	0.084	111.989	129.427	128.278	88.658	99.264	94.582	87.825	107.547	158.395	111.774
ARF1	ENSG00000143761	protein_coding	0.029	0.07	0.047	0.099	0.071	0.098	0.074	0.048	0.097	0.07	286.367	287.933	299.309	269.654	304.009	297.296	199.208	275.353	344.957	284.898
ARF4	ENSG00000168374	protein_coding	0.051	0.078	0.077	0.094	0.167	0.127	0.182	0.078	0.042	0.1	278.513	288.03	292.715	306.552	340.083	323.487	352.083	254.556	223.303	295.48
ARL1	ENSG00000120805	protein_coding	0.142	0.035	0.038	0.14	0.131	0.135	0.068	0.135	0.054	0.098	77.354	87.859	85.851	128.789	136.233	129.571	101.213	107.529	77.021	103.491
ARPC4	ENSG00000241553	protein_coding	0.108	0.072	0.047	0.123	0.207	0.132	0.065	0.073	0.055	0.098	209.264	201.867	192.26	98.639	110.187	103.121	99.738	79.162	153.06	138.589
ATP5F1A	ENSG00000152234	protein_coding	0.056	0.03	0.05	0.128	0.131	0.17	0.052	0.153	0.034	0.089	561.055	610.106	562.634	366.85	376.883	339.573	306.666	307.37	498.058	436.577
ATXN10	ENSG00000130638	protein_coding	0.076	0.113	0.079	0.129	0.074	0.124	0.062	0.156	0.085	0.1	135.25	139.5	132.667	88.873	90.406	92.921	70.945	101.368	175.62	114.172
BAG6	ENSG00000204463	protein_coding	0.067	0.073	0.063	0.12	0.17	0.148	0.09	0.104	0.068	0.1	148.26	141.897	158.523	75.376	79.131	73.065	102.567	133.416	203.01	123.916
BRK1	ENSG00000254999	protein_coding	0.065	0.065	0.061	0.111	0.172	0.15	0.05	0.121	0.074	0.097	288.074	277.856	277.17	153.921	151.933	143.985	156.965	111.213	229.997	199.013
C11orf58	ENSG00000110696	protein_coding	0.112	0.092	0.068	0.074	0.104	0.082	0.045	0.103	0.072	0.084	254.197	268.228	264.006	116.177	122.876	126.07	172.064	154.171	212.953	187.86
C1orf43	ENSG00000143612	protein_coding	0.055	0.07	0.077	0.13	0.143	0.109	0.136	0.084	0.059	0.096	191.803	203.332	206.967	195.518	211.898	209.703	195.168	175.899	254.177	204.941
CANX	ENSG00000127022	protein_coding	0.155	0.087	0.07	0.102	0.073	0.125	0.129	0.043	0.054	0.093	487.208	578.886	565.019	388.961	444.281	390.442	336.211	439.227	659.892	476.681
CAPRIN1	ENSG00000135387	protein_coding	0.131	0.057	0.023	0.154	0.117	0.131	0.078	0.121	0.064	0.097	177.333	202.759	209.244	125.751	141.18	139.942	100.905	153.25	221.894	163.584
CAPZA2	ENSG00000198898	protein_coding	0.146	0.071	0.079	0.103	0.166	0.141	0.049	0.069	0.07	0.099	298.687	314.573	306.65	187.165	198.35	185.692	153.04	132.717	271.351	227.581
CCNC	ENSG00000112237	protein_coding	0.128	0.041	0.059	0.074	0.128	0.094	0.101	0.082	0.068	0.086	116.038	119.198	123.631	123.628	137.237	127.3	127.26	95.618	105.102	119.446
CCT7	ENSG00000135624	protein_coding	0.171	0.063	0.05	0.087	0.103	0.13	0.089	0.092	0.066	0.095	286.994	314.695	322.3	133.375	141.775	135.793	213.47	119.437	177.308	205.016
CCT8	ENSG00000156261	protein_coding	0.05	0.073	0.045	0.122	0.207	0.105	0.094	0.053	0.118	0.096	210.448	230.015	222.868	137.563	149.503	137.063	132.073	127.332	191.412	170.92
COPB1	ENSG00000129083	protein_coding	0.122	0.048	0.086	0.116	0.061	0.134	0.068	0.107	0.062	0.089	104.363	126.588	129.91	99.817	111.872	103.73	97.835	95.143	118.066	109.703
COPB2	ENSG00000184432	protein_coding	0.201	0.051	0.036	0.138	0.094	0.12	0.08	0.088	0.036	0.094	173.805	201.757	196.208	115.667	129.582	123.932	119.021	115.358	153.938	147.696
COPZ1	ENSG00000111481	protein_coding	0.138	0.07	0.073	0.13	0.156	0.116	0.073	0.04	0.052	0.094	294.543	302.698	327.163	167.198	179.611	177.578	205.93	136.873	185.011	219.623
CSNK1A1	ENSG00000113712	protein_coding	0.114	0.054	0.091	0.124	0.084	0.124	0.04	0.169	0.064	0.096	122.599	115.761	125.268	111.736	113.759	120.961	81.417	123.696	146.355	117.95
DDX1	ENSG00000079785	protein_coding	0.073	0.039	0.059	0.132	0.07	0.125	0.044	0.12	0.061	0.08	188.006	208.071	204.139	66.089	70.439	70.346	68.254	68.829	165.123	123.255
DYNLRB1	ENSG00000125971	protein_coding	0.094	0.05	0.068	0.129	0.128	0.128	0.116	0.113	0.038	0.096	489.471	480.189	492.783	202.492	212.454	211.556	218.95	179.331	465.856	328.12
EIF4G2	ENSG00000110321	protein_coding	0.048	0.107	0.076	0.095	0.167	0.121	0.044	0.08	0.074	0.09	701.408	664.111	690.582	359.815	392.459	373.218	346.322	424.122	803.181	528.358
EIF4H	ENSG00000106682	protein_coding	0.084	0.073	0.072	0.127	0.136	0.075	0.085	0.036	0.048	0.082	227.021	230.828	242.962	142.131	144.018	143.838	152.301	159.701	228.861	185.74
ELOC	ENSG00000154582	protein_coding	0.064	0.054	0.048	0.112	0.168	0.127	0.099	0.101	0.067	0.093	146.724	148.201	143.723	97.113	100.418	94.374	80.496	76.729	116.374	111.572
ERH	ENSG00000100632	protein_coding	0.061	0.1	0.051	0.1	0.137	0.131	0.035	0.089	0.052	0.084	597.144	683.604	607.861	157.589	180.935	163.161	213.591	132.956	294.924	336.863
ESD	ENSG00000139684	protein_coding	0.069	0.071	0.055	0.097	0.083	0.072	0.087	0.14	0.083	0.084	269.864	309.878	269.717	144.694	154.356	149.774	153.377	103.368	180.78	192.868
GANAB	ENSG00000089597	protein_coding	0.129	0.038	0.029	0.139	0.086	0.142	0.07	0.111	0.158	0.1	343.899	369.895	343.611	137.503	145.113	146.52	122.3	156.022	332.114	232.997
GHITM	ENSG00000165678	protein_coding	0.079	0.043	0.066	0.106	0.087	0.131	0.079	0.093	0.059	0.083	216.868	224.123	206.731	180.11	195.129	175.636	165.608	153.3	221.31	193.202
HADHB	ENSG00000138029	protein_coding	0.078	0.033	0.037	0.107	0.075	0.116	0.107	0.105	0.125	0.087	91.634	95.685	97.148	110.916	113.585	106.364	103.11	102.027	99.54	102.223
HNRNPK	ENSG00000165119	protein_coding	0.103	0.037	0.048	0.085	0.136	0.122	0.085	0.126	0.068	0.09	735.505	740.378	758.777	306.673	368.134	325.998	349.63	371.886	662.814	513.311
HSBP1	ENSG00000230989	protein_coding	0.047	0.048	0.084	0.127	0.212	0.138	0.057	0.09	0.065	0.096	217.169	210.464	214.996	103.231	116.804	111.191	97.428	102.336	200.203	152.647
IST1	ENSG00000182149	protein_coding	0.152	0.071	0.092	0.137	0.134	0.099	0.075	0.076	0.024	0.096	228.169	244.509	276.733	131.74	146.542	154.049	150.121	167.481	217.575	190.769
M6PR	ENSG00000003056	protein_coding	0.059	0.062	0.101	0.115	0.159	0.113	0.055	0.083	0.065	0.09	99.883	103.172	112.067	92.172	98.703	93.964	90.06	100.567	127.224	101.979
MATR3	ENSG00000015479	protein_coding	0.091	0.091	0.063	0.106	0.103	0.17	0.097	0.075	0.069	0.096	270.576	283.97	309.319	143.86	152.385	150.625	140.449	173.145	291.298	212.847
MMADHC	ENSG00000168288	protein_coding	0.059	0.063	0.05	0.11	0.203	0.129	0.05	0.134	0.08	0.098	188.349	199.538	190.417	130.934	143.748	139.735	109.306	105.6	152.402	151.114
MORF4L1	ENSG00000185787	protein_coding	0.106	0.091	0.071	0.1	0.138	0.127	0.078	0.117	0.059	0.099	643.029	651.828	700.288	312.771	313.681	322.87	415.298	278.588	460.717	455.452
MORF4L2	ENSG00000123562	protein_coding	0.129	0.065	0.048	0.061	0.084	0.112	0.107	0.092	0.073	0.086	544.452	575.441	579.524	238.376	250.728	236.333	322.359	194.879	279.916	358.001
MRFAP1	ENSG00000179010	protein_coding	0.025	0.044	0.038	0.108	0.134	0.11	0.048	0.114	0.054	0.075	400.757	407.019	392.157	286.097	314.431	293.631	215.599	245.891	424.245	331.092
MTCH1	ENSG00000137409	protein_coding	0.099	0.101	0.077	0.103	0.126	0.11	0.107	0.06	0.084	0.096	125.506	109.333	110.294	139.026	152.604	152.846	116.312	165.115	197.51	140.95
NCOA4	ENSG00000266412	protein_coding	0.133	0.039	0.077	0.128	0.116	0.11	0.081	0.118	0.081	0.098	165.117	179.55	216.567	124.045	131.658	128.608	95.315	109.382	177.114	147.484
NDUFA1	ENSG00000125356	protein_coding	0.092	0.064	0.076	0.116	0.133	0.121	0.094	0.157	0.041	0.099	673.753	641.836	639.306	534.898	548.804	502.815	621.614	334.484	328.183	536.188
NDUFA12	ENSG00000184752	protein_coding	0.101	0.057	0.064	0.108	0.124	0.108	0.106	0.155	0.062	0.098	248.094	253.274	246.259	101.648	102.323	100.665	105.441	77.242	156.03	154.553
NDUFS4	ENSG00000164258	protein_coding	0.071	0.133	0.072	0.075	0.111	0.092	0.068	0.093	0.053	0.085	118.367	143.218	122.786	100.785	112.737	105.901	102.278	70.978	76.516	105.952
PAPOLA	ENSG00000090060	protein_coding	0.106	0.115	0.063	0.12	0.131	0.108	0.076	0.074	0.076	0.097	169.158	156.787	183.15	97.398	105.476	108.148	96.218	135.494	220.565	141.377
PARK7	ENSG00000116288	protein_coding	0.058	0.03	0.115	0.099	0.137	0.158	0.041	0.082	0.089	0.09	433.223	420.444	394.299	233.143	228.691	212.787	223.74	216.553	408.696	307.953
PPP2CB	ENSG00000104695	protein_coding	0.048	0.068	0.06	0.11	0.079	0.121	0.14	0.093	0.099	0.091	105.527	108.337	111.358	130.855	149.133	148.896	130.41	126.411	118.788	125.524
PPP2R1A	ENSG00000105568	protein_coding	0.097	0.062	0.042	0.134	0.111	0.161	0.082	0.125	0.079	0.099	143.73	149.94	146.263	134.367	139.878	136.315	90.921	127.874	197.646	140.77
PSMB1	ENSG00000008018	protein_coding	0.037	0.058	0.049	0.119	0.104	0.138	0.082	0.154	0.069	0.09	335.244	361.874	313.645	218.095	233.974	226.046	197.654	174.919	259.962	257.935
PSMB6	ENSG00000142507	protein_coding	0.064	0.054	0.04	0.114	0.116	0.155	0.11	0.125	0.063	0.093	180.873	183.721	178.49	120.472	128.069	124.664	135.766	110.27	159.516	146.871
PSMC1	ENSG00000100764	protein_coding	0.065	0.073	0.031	0.106	0.183	0.117	0.075	0.135	0.039	0.092	199.527	204.181	198.52	88.319	98.254	94.756	118.061	102.967	152.036	139.625
PSMC6	ENSG00000100519	protein_coding	0.102	0.08	0.033	0.078	0.192	0.095	0.064	0.082	0.05	0.086	149.536	172.561	170.73	79.454	89.508	93.151	86.57	81.054	107.305	114.43
RAB10	ENSG00000084733	protein_coding	0.137	0.026	0.03	0.14	0.088	0.121	0.082	0.181	0.099	0.1	109.153	131.85	127.48	143.664	156.031	145.243	81.581	150.114	140.027	131.683
RAB1A	ENSG00000138069	protein_coding	0.056	0.087	0.047	0.137	0.131	0.111	0.062	0.099	0.127	0.095	227.849	265.165	246.692	182.857	196.861	191.003	152.28	223.545	297.451	220.411
RAB1B	ENSG00000174903	protein_coding	0.083	0.054	0.036	0.121	0.125	0.143	0.072	0.102	0.068	0.089	127.714	122.593	123.057	112.531	112.391	110.958	99.975	116.723	178.247	122.688
RAB2A	ENSG00000104388	protein_coding	0.103	0.065	0.082	0.123	0.087	0.14	0.041	0.113	0.063	0.091	138.429	136.369	137.491	105.224	116.042	106.132	102.047	113.303	167.829	124.763
RAB7A	ENSG00000075785	protein_coding	0.06	0.058	0.043	0.118	0.108	0.147	0.052	0.099	0.051	0.082	123.619	115.037	127.247	118.899	126.053	116.401	117.767	155.944	221.409	135.82
RBM4	ENSG00000173933	protein_coding	0.084	0.098	0.06	0.085	0.173	0.131	0.043	0.069	0.045	0.088	161.902	157.972	148.805	82.067	77.157	76.057	78.072	98.484	159.785	115.589
RTRAF	ENSG00000087302	protein_coding	0.056	0.076	0.057	0.116	0.183	0.151	0.073	0.068	0.053	0.093	202.901	209.838	199.055	107.123	109.789	107.92	144.464	125.951	183.836	154.542
SARAF	ENSG00000133872	protein_coding	0.048	0.036	0.025	0.105	0.106	0.145	0.082	0.182	0.087	0.091	295.824	282.914	284.694	541.666	538.377	518.072	390.378	470.866	345.516	407.59
SDHC	ENSG00000143252	protein_coding	0.093	0.038	0.103	0.171	0.146	0.174	0.051	0.069	0.055	0.1	329.23	328.69	325.322	203.624	213.358	203.166	195.831	155.253	196.451	238.992
SELENOF	ENSG00000183291	protein_coding	0.054	0.035	0.028	0.152	0.103	0.155	0.058	0.136	0.054	0.086	303.473	317.821	318.355	272.637	290.808	269.697	232.116	200.512	267.175	274.733
SF3B1	ENSG00000115524	protein_coding	0.067	0.093	0.031	0.091	0.094	0.193	0.065	0.082	0.029	0.083	200.699	197.663	205.254	75.352	73.771	81.886	132.849	152.328	194.102	145.989
SF3B6	ENSG00000115128	protein_coding	0.068	0.057	0.046	0.101	0.252	0.113	0.052	0.073	0.071	0.093	227.267	215.779	210.055	136.035	142.002	140.146	135.639	97.307	138.363	160.288
SKP1	ENSG00000113558	protein_coding	0.043	0.062	0.055	0.098	0.086	0.099	0.076	0.12	0.054	0.077	668.934	676.093	740.02	577.496	604.218	601.524	497.243	427.241	470.955	584.858
SOD1	ENSG00000142168	protein_coding	0.057	0.049	0.046	0.093	0.118	0.118	0.091	0.108	0.101	0.087	326.233	333.761	359.978	244.058	255.126	249.591	270.326	248.5	254.229	282.422
SPCS2	ENSG00000118363	protein_coding	0.074	0.091	0.078	0.116	0.147	0.114	0.09	0.093	0.082	0.098	404.894	442.83	465.606	197.49	214.632	201.739	275.177	237.941	322.376	306.965
SRP14	ENSG00000140319	protein_coding	0.043	0.04	0.058	0.093	0.169	0.146	0.052	0.138	0.079	0.091	456.974	463.542	466.37	255.957	267.582	246.181	299.926	256.405	368.613	342.394
SRPRA	ENSG00000182934	protein_coding	0.111	0.066	0.074	0.138	0.151	0.143	0.114	0.038	0.036	0.097	97.357	99.025	93.635	95.898	102.845	95.216	84.354	125.348	140.063	103.749
SSB	ENSG00000138385	protein_coding	0.092	0.063	0.037	0.103	0.15	0.088	0.025	0.124	0.049	0.081	166.842	187.786	175.566	72.434	79.25	73.164	96.616	86.263	127.154	118.342
SUB1	ENSG00000113387	protein_coding	0.049	0.075	0.042	0.076	0.146	0.11	0.089	0.117	0.056	0.084	330.417	343.403	339.152	223.699	265.779	235.215	130.187	187.88	312.97	263.189
SUMO1	ENSG00000116030	protein_coding	0.054	0.054	0.036	0.098	0.156	0.092	0.054	0.099	0.091	0.082	316.976	299.066	302.57	132.671	147.054	138.38	132.978	108.361	215.197	199.25
TM9SF2	ENSG00000125304	protein_coding	0.11	0.147	0.134	0.111	0.067	0.121	0.047	0.069	0.068	0.097	204.298	243.93	236.949	176.907	200.009	173.543	133.316	156.408	253.608	197.663
TMCO1	ENSG00000143183	protein_coding	0.069	0.048	0.048	0.119	0.129	0.131	0.066	0.127	0.081	0.091	264.999	275.115	292.793	139.377	155.992	144.958	145.397	114.649	180.835	190.457
TMED2	ENSG00000086598	protein_coding	0.07	0.051	0.028	0.122	0.155	0.133	0.114	0.1	0.082	0.095	225.147	234.323	233.293	264.27	288.168	260.896	170.128	216.066	263.95	239.582
TWF1	ENSG00000151239	protein_coding	0.118	0.05	0.064	0.126	0.101	0.112	0.042	0.148	0.092	0.095	100.148	114.181	105.279	104.094	112.453	101.766	90.417	108.322	128.893	107.284
UBE2D2	ENSG00000131508	protein_coding	0.059	0.124	0.051	0.112	0.161	0.082	0.093	0.066	0.097	0.094	143.625	135.05	144.577	113.685	115.969	116.638	79.422	132.572	194.855	130.71
UBE2D3	ENSG00000109332	protein_coding	0.113	0.089	0.032	0.114	0.16	0.119	0.05	0.171	0.034	0.098	344.708	392.7	368.869	255.427	300.965	272.177	221.195	314.984	409.925	320.106
UBE2N	ENSG00000177889	protein_coding	0.094	0.086	0.034	0.127	0.133	0.152	0.055	0.058	0.096	0.093	190.102	203.397	198.241	79.692	85.307	76.791	89.303	77.055	152.409	128.033
UBE2V1	ENSG00000244687	protein_coding	0.085	0.099	0.112	0.109	0.167	0.072	0.077	0.066	0.07	0.095	221.361	206.101	215.229	63.409	64.97	66.256	84.695	75.783	203.225	133.448
UXT	ENSG00000126756	protein_coding	0.072	0.052	0.056	0.119	0.161	0.154	0.068	0.09	0.028	0.089	290.333	267.031	274.555	119.291	121.001	116.615	133.954	104.016	226.275	183.675
VAPA	ENSG00000101558	protein_coding	0.05	0.087	0.067	0.124	0.126	0.051	0.048	0.064	0.067	0.076	187.068	196.549	204.858	229.921	243.013	243.647	172.57	213.729	225.06	212.935
WDR83OS	ENSG00000105583	protein_coding	0.118	0.079	0.117	0.12	0.153	0.13	0.055	0.084	0.043	0.1	222.227	211.167	207.286	166.967	169.872	169.666	169.68	160.776	209.662	187.478
YWHAE	ENSG00000108953	protein_coding	0.102	0.062	0.068	0.082	0.095	0.124	0.042	0.077	0.091	0.083	778.386	818.971	770.765	363.907	377.933	364.09	413.825	340.96	655.056	542.655
ZFAND6	ENSG00000086666	protein_coding	0.098	0.094	0.026	0.142	0.17	0.125	0.08	0.074	0.082	0.099	176.212	168.368	187.482	77.365	77.838	83.531	79.959	84.349	157.955	121.451
